# Antibiotic hyper-resistance in a class I aminoacyl-tRNA synthetase with altered active site signature motif

**DOI:** 10.1101/2023.01.31.526100

**Authors:** A. Brkic, M. Leibundgut, J. Jablonska, V. Zanki, Z. Car, V. Petrovic-Perokovic, A. Maršavelski, N. Ban, I. Gruic-Sovulj

**Affiliations:** Department of Chemistry, Faculty of Science, University of Zagreb, Horvatovac 102a, 10000 Zagreb, Croatia; Department of Biology, Institute of Molecular Biology and Biophysics, ETH Zürich, 8093 Zürich, Switzerland; Department of Biomolecular Sciences, Weizmann Institute of Science, 7610001 Rehovot, Israel

**Keywords:** isoleucyl-tRNA synthetase, mupirocin, antibiotic resistance, protein synthesis, the HIGH motif

## Abstract

Antibiotics target key biological processes that include protein synthesis. Bacteria respond by developing resistance, which increases rapidly due to antibiotics overuse. Mupirocin, a clinically used natural antibiotic, inhibits isoleucyl-tRNA synthetase (IleRS), an enzyme that links isoleucine to its tRNA^Ile^ for protein synthesis. Two IleRSs, mupirocin-sensitive IleRS1 and resistant IleRS2, coexist in bacteria. The latter may also be found in resistant *Staphylococcus aureus* clinical isolates. Here, we describe the structural basis of mupirocin resistance and unravel a mechanism of hyper-resistance evolved by some IleRS2 proteins. We surprisingly find that an up to 10^3^-fold increase in resistance originates from alteration of the HIGH motif, a signature motif of the class I aminoacyl-tRNA synthetases to which IleRSs belong. The structural analysis demonstrates how an altered HIGH motif could be adopted in IleRS2 but not IleRS1, providing insight into an elegant mechanism for coevolution of the key catalytic motif and associated antibiotic resistance.
