## Supplementary material for "Antibiotic hyper-resistance in a class I aminoacyl-tRNA synthetase with altered active site signature motif": Suplementary datasets 1-5: Supplementary data 5.xlsx

### Sheet: wt-ALHH-DrIleRS2
	Raw data for determination of KI(MUP) towards ATP for wt-ALHH-DrIleRS2
	c (ATP) / mM	c (mupirocin) = 0.0 mM			c (mupirocin) = 5.0 mM			c (mupirocin) = 10.0 mM			c (mupirocin) = 15.0 mM			c (mupirocin) = 20.0 mM			c (mupirocin) = 25 mM
		vo / mM min-1			vo / mM min-1			vo / mM min-1			vo / mM min-1			vo / mM min-1			vo / mM min-1
		Replica 1	Replica 2	Replica 3	Replica 1	Replica 2	Replica 3	Replica 1	Replica 2	Replica 3	Replica 1	Replica 2	Replica 3	Replica 1	Replica 2	Replica 3	Replica 1	Replica 2	Replica 3
	0.5	0.029118	0.028513	0.029839	0.023682	0.022581	0.024211	0.019445	0.019173	0.019597	0.013679	0.014509	0.014024	0.012308	0.011975	0.012781	0.008792	0.00979	0.009143
	1	0.039932	0.039995	0.041432	0.035278	0.035656	0.03641	0.029568	0.028106	0.029524	0.023806	0.024021	0.024199	0.020267	0.020465	0.019661	0.017158	0.01763	0.017406
	2.5	0.053646	0.0562096	0.0530364	0.0475091	0.0495132	0.05105	0.0446127	0.045828	0.045723	0.0398842	0.0399835	0.041052	0.036064	0.036862	0.036934	0.03106	0.033	0.028773
	5	0.0598276	0.0598204	0.0585911	0.056589	0.055443	0.058479	0.054274	0.056335	0.056186	0.0502485	0.0503443	0.052089	0.0467399	0.047598	0.04884	0.0423973	0.0440792	0.042007
	10	0.0629114	0.0628001	0.0631416	0.0598732	0.05899	0.064766	0.0609626	0.062257	0.06179	0.056099	0.056633	0.057365	0.0546099	0.055885	0.055416	0.0520379	0.050698	0.053922
	Raw data for determination of KI(MUP) towards Ile for wt-ALHH-DrIleRS2
	c (Ile) / μM	c (mupirocin) = 0.0 mM			c (mupirocin) = 2.0 mM			c (mupirocin) = 5.0 mM			c (mupirocin) = 10.0 mM			c (mupirocin) = 25.0 mM
		vo / mM min-1			vo / mM min-1			vo / mM min-1			vo / mM min-1			vo / mM min-1
		Replica 1	Replica 2	Replica 3	Replica 1	Replica 2	Replica 3	Replica 1	Replica 2	Replica 3	Replica 1	Replica 2	Replica 3	Replica 1	Replica 2	Replica 3
	10	0.008608	0.010458	0.009131	0.006704	0.007694	0.007819	0.00848	0.008054	0.007144	0.004455	0.00532	0.004299	0.003	0.0032	0.003121
	20	0.018698	0.016852	0.016848	0.01324	0.012884	0.01298	0.011776	0.012218	0.011489	0.007804	0.010293	0.007404	0.0036	0.0044	0.003991
	40	0.02735	0.026483	0.027543	0.020277	0.022432	0.020461	0.019211	0.021109	0.018629	0.014494	0.016003	0.014461	0.0074	0.0071	0.008139
	80	0.0345846	0.0356302	0.0378947	0.029151	0.0283192	0.029878	0.0302096	0.030426	0.031766	0.022338	0.024094	0.022269	0.0137	0.0147	0.014096
	200	0.045439	0.04435	0.0463302	0.0398416	0.039469	0.041348	0.041973	0.042713	0.043604	0.035304	0.034468	0.035554	0.0269	0.02755	0.0252805
	500	0.050425	0.0505	0.048773	0.049954	0.048483	0.049253	0.048016	0.0480159	0.049079	0.0446703	0.046104	0.0456302	0.0392	0.0375	0.0364704

### Sheet: mut-HVGH-DrIleRS2
	Raw data for determination of KI(MUP) towards ATP for mut-HVGH-DrIleRS2
	c (ATP) / mM	c (mupirocin) = 0.0 μM			c (mupirocin) = 5.0 μM			c (mupirocin) = 10.0 μM			c (mupirocin) = 25.0 μM			c (mupirocin) = 50.0 μM			c (mupirocin) = 100.0 μM
		vo / mM min-1			vo / mM min-1			vo / mM min-1			vo / mM min-1			vo / mM min-1			vo / mM min-1
		Replica 1	Replica 2	Replica 3	Replica 1	Replica 2	Replica 3	Replica 1	Replica 2	Replica 3	Replica 1	Replica 2	Replica 3	Replica 1	Replica 2	Replica 3	Replica 1	Replica 2	Replica 3
	0.5	0.03717	0.0397088	0.038269	0.033265	0.034835	0.034582	0.029366	0.028027	0.030073	0.019099	0.017632	0.019213	0.012515	0.013164	0.012517	0.004896	0.004482	0.004572
	1	0.0520376	0.0542045	0.050584	0.045144	0.047398	0.045614	0.042186	0.0430774	0.04326	0.031546	0.0293319	0.030914	0.020676	0.020604	0.020874	0.0113396	0.013221	0.012799
	2.5	0.063776	0.0625373	0.065781	0.056736	0.0587978	0.059072	0.055856	0.054671	0.05833	0.0453418	0.046403	0.045205	0.034856	0.036509	0.035349	0.025962	0.025381	0.026082
	5	0.069478	0.066859	0.068975	0.064692	0.062921	0.063787	0.064046	0.06224	0.065148	0.05626	0.055911	0.058603	0.049359	0.048935	0.048987	0.0379044	0.039122	0.037998
	10	0.0702924	0.070949	0.074285	0.067741	0.069593	0.070148	0.066558	0.066086	0.068375	0.0631625	0.0605983	0.061023	0.057471	0.056219	0.058733	0.050293	0.049293	0.051513
	Raw data for determination of KI(MUP) towards Ile for mut-HVGH-DrIleRS2
	c (Ile) / μM	c (mupirocin) = 0.0 μM			c (mupirocin) = 5.0 μM			c (mupirocin) = 10.0 μM			c (mupirocin) = 25.0 μM			c (mupirocin) = 50.0 μM			c (mupirocin) = 100.0 μM
		vo / mM min-1			vo / mM min-1			vo / mM min-1			vo / mM min-1			vo / mM min-1			vo / mM min-1
		Replica 1	Replica 2	Replica 3	Replica 1	Replica 2	Replica 3	Replica 1	Replica 2	Replica 3	Replica 1	Replica 2	Replica 3	Replica 1	Replica 2	Replica 3	Replica 1	Replica 2	Replica 3
	5	0.016593	0.016542	0.015826	0.012904	0.010749	0.01073	0.007687	0.008414	0.007929	0.004473	0.00286	0.003808	0.002999	0.008048	0.003024	0.001538	0.001541	0.00159
	10	0.026222	0.025982	0.025403	0.019945	0.018473	0.01868	0.014743	0.012421	0.014025	0.008288	0.005422	0.007786	0.005153	0.0041187	0.005521	0.002909	0.002914	0.002849
	25	0.043371	0.044497	0.043547	0.036293	0.035207	0.035667	0.028773	0.026792	0.028798	0.018591	0.018981	0.019141	0.012915	0.013856	0.011656	0.007122	0.007296	0.006954
	50	0.0535724	0.055716	0.0514	0.0468966	0.047828	0.047661	0.0420077	0.03976	0.042222	0.030346	0.030478	0.030117	0.021398	0.021662	0.021038	0.01325	0.013438	0.012925
	100	0.0636791	0.061554	0.06319	0.057115	0.056723	0.056427	0.051887	0.052813	0.055176	0.042492	0.041053	0.043503	0.03443	0.032249	0.032006	0.022271	0.022022	0.021457
	250	0.0701481	0.06724	0.073728	0.06618	0.068957	0.0659004	0.0630654	0.059148	0.0651846	0.0554308	0.055789	0.056544	0.050038	0.049811	0.049899	0.037899	0.037324	0.036246

### Sheet: wt-HVGH-TtIleRS2
	Raw data for determination of KI(MUP) towards ATP for wt-HVGH-TtIleRS2
	c (ATP) / mM	c (mupirocin) = 0.0 μM			c (mupirocin) = 0.25 μM			c (mupirocin) = 0.5 μM			c (mupirocin) = 1.0 μM			c (mupirocin) = 2.5 μM			c (mupirocin) = 5.0 μM
		vo / mM min-1			vo / mM min-1			vo / mM min-1			vo / mM min-1			vo / mM min-1			vo / mM min-1
		Replica 1	Replica 2	Replica 3	Replica 1	Replica 2	Replica 3	Replica 1	Replica 2	Replica 3	Replica 1	Replica 2	Replica 3	Replica 1	Replica 2	Replica 3	Replica 1	Replica 2	Replica 3
	0.5	0.012257	0.012582	0.012106	0.005447	0.006249	0.008776	0.003217	0.003732	0.003339	0.001934	0.002275	0.001002	0.000698	0.0006	0.000148	0.000443	0.00114	0.00118
	1	0.020614	0.019307	0.022693	0.009888	0.009332	0.0105984	0.007537	0.0075069	0.00747	0.004027	0.003772	0.00474	0.003278	0.001375	0.001578	0.00037	0.00115	0.000986
	2.5	0.034376	0.033014	0.03666	0.019042	0.021899	0.021287	0.014148	0.016532	0.016465	0.009613	0.011455	0.011932	0.004053	0.002955	0.005246	0.003094	0.002403	0.002602
	5	0.044854	0.044787	0.049244	0.032325	0.032685	0.031598	0.023406	0.023997	0.027269	0.019858	0.02034	0.0161504	0.007967	0.009183	0.011472	0.00527	0.007088	0.006586
	10	0.054059	0.053422	0.051237	0.044344	0.046816	0.0451123	0.036656	0.038549	0.038939	0.029013	0.02831	0.025345	0.015325	0.017077	0.016796	0.010015	0.009437	0.013332
	15	0.057673	0.055974	0.055765	0.047203	0.050169	0.050862	0.041875	0.043787	0.043403	0.035652	0.03315	0.03301	0.024413	0.0241	0.020367	0.014091	0.013293	0.017445
	Raw data for determination of KI(MUP) towards Ile for wt-HVGH-TtIleRS2
	c (Ile) / μM	c (mupirocin) = 0.0 μM			c (mupirocin) = 0.25 μM			c (mupirocin) = 0.5 μM			c (mupirocin) = 1.0 μM			c (mupirocin) = 5.0 μM			c (mupirocin) = 10.0 μM
		vo / mM min-1			vo / mM min-1			vo / mM min-1			vo / mM min-1			vo / mM min-1			vo / mM min-1
		Replica 1	Replica 2	Replica 3	Replica 1	Replica 2	Replica 3	Replica 1	Replica 2	Replica 3	Replica 1	Replica 2	Replica 3	Replica 1	Replica 2	Replica 3	Replica 1	Replica 2	Replica 3
	5	0.013484	0.012229	0.012525	0.006117	0.006724	0.007331	0.003487	0.003584	0.004215	0.001801	0.001606	0.00213	0.001369	0.001022	0.000708	0.000125	5.23e-05	0.00018
	15	0.027807	0.027192	0.026573	0.016901	0.016002	0.015955	0.010368	0.011352	0.011337	0.006268	0.006035	0.00608	0.002125	0.003162	0.003068	0.001484	0.000723	0.000463
	50	0.043691	0.043448	0.044197	0.032683	0.032002	0.032283	0.023905	0.025617	0.025303	0.016126	0.016335	0.01627	0.006761	0.0065908	0.005953	0.003718	0.003311	0.003837
	100	0.05039	0.051105	0.050975	0.042139	0.042843	0.040355	0.035434	0.035338	0.035128	0.0275017	0.0279402	0.024918	0.011291	0.010789	0.011334	0.00666	0.006866	0.007019
	250	0.05535	0.053833	0.05531	0.0514906	0.0504934	0.051954	0.0465237	0.047917	0.04618	0.0398539	0.040618	0.038701	0.021731	0.0201011	0.022472	0.013435	0.013338	0.013581
	500	0.058118	0.058965	0.060961	0.055278	0.056137	0.054738	0.052609	0.056459	0.051259	0.0485013	0.0479621	0.0464771	0.0302129	0.0302751	0.0333757	0.021909	0.02198	0.019866

### Sheet: mut-GVHH-TtIleRS2
	Raw data for determination of KI(MUP) towards ATP for mut-GVHH-TtIleRS2
	c (ATP) / mM	c (mupirocin) = 0.0 μM			c (mupirocin) = 10.0 μM			c (mupirocin) = 25.0 μM			c (mupirocin) = 50.0 μM			c (mupirocin) = 100.0 μM			c (mupirocin) = 200.0 μM
		vo / mM min-1			vo / mM min-1			vo / mM min-1			vo / mM min-1			vo / mM min-1			vo / mM min-1
		Replica 1	Replica 2	Replica 3	Replica 1	Replica 2	Replica 3	Replica 1	Replica 2	Replica 3	Replica 1	Replica 2	Replica 3	Replica 1	Replica 2	Replica 3	Replica 1	Replica 2	Replica 3
	0.5	0.009502	0.009441	0.007672	0.003228	0.006525	0.006355	0.003194	0.005032	0.005884	0.003582	0.003318	0.003325	0.00225	0.002052	0.002617	0.001871	0.000966	0.001469
	1	0.018227	0.016427	0.016988	0.015165	0.013486	0.011364	0.010668	0.009431	0.00942	0.007169	0.007031	0.007119	0.003823	0.004822	0.00529	0.002335	0.002548	0.002327
	2.5	0.029684	0.027021	0.024955	0.022995	0.022327	0.021647	0.019066	0.019667	0.020246	0.01524	0.01474	0.012992	0.009256	0.010481	0.01057	0.005915	0.005835	0.005492
	5	0.039299	0.040382	0.0362297	0.034708	0.0316718	0.029508	0.02681	0.031088	0.028602	0.025167	0.024092	0.022036	0.016728	0.017977	0.017047	0.010784	0.010839	0.010526
	10	0.04901	0.046166	0.046232	0.044359	0.043758	0.04818	0.03917	0.041072	0.041006	0.027844	0.034608	0.034608	0.029216	0.027929	0.02936	0.019601	0.020193	0.019919
	15	0.054091	0.050575	0.054211	0.052837	0.048826	0.044468	0.045037	0.045331	0.0490895	0.040554	0.040439	0.0415068	0.03669	0.036381	0.0343018	0.025403	0.025964	0.0253214
	Raw data for determination of KI(MUP) towards Ile for mut-GVHH-TtIleRS2
	c (Ile) / μM	c (mupirocin) = 0.0 μM			c (mupirocin) = 10.0 μM			c (mupirocin) = 25.0 μM			c (mupirocin) = 50.0 μM			c (mupirocin) = 100.0 μM			c (mupirocin) = 200.0 μM
		vo / mM min-1			vo / mM min-1			vo / mM min-1			vo / mM min-1			vo / mM min-1			vo / mM min-1
		Replica 1	Replica 2	Replica 3	Replica 1	Replica 2	Replica 3	Replica 1	Replica 2	Replica 3	Replica 1	Replica 2	Replica 3	Replica 1	Replica 2	Replica 3	Replica 1	Replica 2	Replica 3
	5	0.005567	0.005427	0.005318	0.004012	0.004283	0.004177	0.003643	0.003337	0.003404	0.001986	0.002018	0.002279	0.00168	0.001774	0.00091	0.001096	0.000767	0.001891
	15	0.014352	0.014785	0.014481	0.012145	0.011077	0.011835	0.008923	0.009874	0.009398	0.007379	0.007052	0.007148	0.004464	0.005078	0.003025	0.002918	0.00307	0.004774
	50	0.031845	0.03173	0.030687	0.025891	0.025632	0.027243	0.022311	0.022398	0.023709	0.018365	0.018978	0.019136	0.012667	0.013314	0.009678	0.009512	0.009138	0.0103898
	125	0.042041	0.04571	0.043571	0.039187	0.038291	0.040111	0.036034	0.038764	0.036936	0.0303656	0.030729	0.030422	0.024076	0.024143	0.0228778	0.018314	0.01883	0.0195396
	250	0.048552	0.049817	0.051559	0.045994	0.045287	0.044783	0.0421769	0.0426201	0.0434976	0.039154	0.038127	0.03919	0.033274	0.032021	0.034158	0.025911	0.029128	0.029674
	500	0.05058	0.050555	0.054416	0.04934	0.050314	0.050322	0.049233	0.050202	0.048544	0.045641	0.046122	0.046278	0.041149	0.040513	0.0415723	0.036168	0.037363	0.038243

### Sheet: mut-GVHH-PmIleRS2
	Raw data for determination of KI(MUP) towards ATP for mut-GVHH-PmIleRS2
	c (ATP) / mM	c (mupirocin) = 0.0 mM			c (mupirocin) = 0.5 mM			c (mupirocin) = 1.0 mM			c (mupirocin) = 2.5 mM			c (mupirocin) = 5.0 mM
		vo / mM min-1			vo / mM min-1			vo / mM min-1			vo / mM min-1			vo / mM min-1
		Replica 1	Replica 2	Replica 3	Replica 1	Replica 2	Replica 3	Replica 1	Replica 2	Replica 3	Replica 1	Replica 2	Replica 3	Replica 1	Replica 2	Replica 3
	0.5	0.014368	0.01438	0.014294	0.006348	0.007395	0.008112	0.007164	0.005504	0.006247	0.003043	0.001317	0.001228	0.002057	0.002189	0.0025
	1	0.0264879	0.0275066	0.0284782	0.014405	0.014862	0.013867	0.011938	0.012024	0.012214	0.005575	0.005496	0.005511	0.003621	0.003417	0.003371
	2.5	0.054771	0.056513	0.0575913	0.032826	0.032639	0.03523	0.025199	0.024285	0.024025	0.013057	0.0174168	0.012814	0.007952	0.008415	0.008249
	5	0.0785469	0.0753017	0.0798664	0.053749	0.05359	0.055064	0.04205	0.043397	0.042599	0.024987	0.026002	0.024957	0.015086	0.015399	0.015764
	10	0.0949345	0.096216	0.0974863	0.07349	0.076323	0.076088	0.0635873	0.065793	0.064568	0.042208	0.0404541	0.042962	0.027714	0.026654	0.026503
	20	0.108106	0.111304	0.107722	0.09482	0.095694	0.094032	0.085338	0.087634	0.085591	0.0589601	0.0641599	0.059635	0.0430772	0.041352	0.042259
	Raw data for determination of KI(MUP) towards Ile for mut-GVHH-PmIleRS2
	c (Ile) / μM	c (mupirocin) = 0.0 mM			c (mupirocin) = 0.5 mM			c (mupirocin) = 1.0 mM			c (mupirocin) = 2.5 mM			c (mupirocin) = 5.0 mM			c (mupirocin) = 10.0 mM
		vo / mM min-1			vo / mM min-1			vo / mM min-1			vo / mM min-1			vo / mM min-1			vo / mM min-1
		Replica 1	Replica 2	Replica 3	Replica 1	Replica 2	Replica 3	Replica 1	Replica 2	Replica 3	Replica 1	Replica 2	Replica 3	Replica 1	Replica 2	Replica 3	Replica 1	Replica 2	Replica 3
	50	0.0187	0.0192115	0.019878	0.007424	0.008513	0.007864	0.007134	0.00706	0.007036	0.002788	0.003483	0.002091	0.002225	0.002387	0.001968	0.000938	0.000749	0.001269
	100	0.031511	0.0335326	0.036071	0.018486	0.019484	0.017916	0.012355	0.012459	0.012279	0.00609	0.005891	0.006283	0.00403	0.004384	0.003477	0.001917	0.001876	0.00205
	250	0.0568602	0.0557614	0.058311	0.036228	0.036824	0.036526	0.029396	0.029918	0.027943	0.014327	0.0164221	0.013531	0.008197	0.007855	0.008385	0.003837	0.004767	0.004286
	500	0.075179	0.0727697	0.07597	0.0558152	0.058713	0.057861	0.0446494	0.047127	0.044922	0.027006	0.027617	0.026371	0.015819	0.017705	0.016708	0.009751	0.010549	0.010231
	1000	0.088618	0.0891349	0.088453	0.0716873	0.07587	0.076054	0.064442	0.061518	0.063953	0.0420005	0.0450303	0.039815	0.029367	0.030077	0.029178	0.015489	0.016806	0.017262
	1500	0.094954	0.097	0.095593	0.086338	0.084419	0.084188	0.075109	0.072775	0.076214	0.052189	0.054998	0.051943	0.039622	0.039134	0.040245	0.022481	0.023975	0.024281

### Sheet: mut-W130Q-PmIleRS2
	Raw data for determination of KI(MUP) towards ATP for mut-W130Q-PmIleRS2
	c (ATP) / mM	c (mupirocin) = 0.0 μM			c (mupirocin) = 1.0 μM			c (mupirocin) = 5.0 μM			c (mupirocin) = 10.0 μM			c (mupirocin) = 25.0 μM
		vo / mM min-1			vo / mM min-1			vo / mM min-1			vo / mM min-1			vo / mM min-1
		Replica 1	Replica 2	Replica 3	Replica 1	Replica 2	Replica 3	Replica 1	Replica 2	Replica 3	Replica 1	Replica 2	Replica 3	Replica 1	Replica 2	Replica 3
	2.5	0.023109	0.020662	0.021897	0.016095	0.016822	0.01574	0.008784	0.008591	0.0071921	0.005179	0.004841	0.0040601	0.001623	0.002195	0.00235
	5	0.029228	0.030168	0.02878	0.023572	0.026468	0.0232326	0.0135954	0.013564	0.0112541	0.007152	0.007519	0.00698211	0.00414512	0.0047207	0.0055254
	10	0.0349131	0.035602	0.0345785	0.0305034	0.0324307	0.028954	0.021004	0.020297	0.0182026	0.013011	0.013696	0.012401	0.006404	0.007372	0.0087995
	15	0.037258	0.038826	0.03658	0.034303	0.0356967	0.034398	0.025368	0.024396	0.02261	0.016795	0.016667	0.0154758	0.01013	0.009925	0.01101
	25	0.0394038	0.041024	0.0398	0.037688	0.039391	0.0387	0.029434	0.028774	0.0278301	0.0219756	0.022595	0.0203524	0.013374	0.012193	0.01445
	Raw data for determination of KI(MUP) towards Ile for mut-W130Q-PmIleRS2
	c (Ile) / μM	c (mupirocin) = 0.0 μM			c (mupirocin) = 1.0 μM			c (mupirocin) = 5.0 μM			c (mupirocin) = 10.0 μM			c (mupirocin) = 25.0 μM
		vo / mM min-1			vo / mM min-1			vo / mM min-1			vo / mM min-1			vo / mM min-1
		Replica 1	Replica 2	Replica 3	Replica 1	Replica 2	Replica 3	Replica 1	Replica 2	Replica 3	Replica 1	Replica 2	Replica 3	Replica 1	Replica 2	Replica 3
	10	0.024344	0.02304	0.02545	0.0192006	0.017832	0.0179925	0.009025	0.007744	0.0069845	0.00215	0.0043228	0.005245	0.002103	0.002051	0.00211
	20	0.034166	0.031599	0.0343125	0.0279513	0.025849	0.026847	0.0145938	0.013432	0.012998	0.00596	0.006697	0.0071025	0.003383	0.003381	0.003458
	40	0.0402506	0.041509	0.0420111	0.035365	0.032101	0.034665	0.0221019	0.019625	0.021454	0.013359	0.011639	0.0120212	0.008065	0.006573	0.006674
	80	0.0463009	0.047683	0.0479955	0.0415134	0.042372	0.043657	0.029776	0.027467	0.028884	0.020218	0.019169	0.020995	0.011997	0.011211	0.012014
	120	0.048871	0.049332	0.0510299	0.046096	0.045026	0.046858	0.033767	0.032741	0.0339856	0.025697	0.024269	0.0257847	0.015579	0.015188	0.0161
